# Systematic Functional Interrogation of Neurodevelopmental Disorder Risk Variants

**DOI:** 10.64898/2026.10.21.760732

**Authors:** Alejandro Gomez, Jessica C. McAfee, Hyunggyu Min, Tatiana Ulloa Avila, Sean Jones, Jessica L. Bell, Yangzhenyu Gao, Ellen Hu, Haoyue Li, Sool Lee, Ratchell Sadovnik, Zheng Fan, Nan Yang, Adriana S. Beltran, Hyejung Won

## Abstract

Neurodevelopmental disorders (NDDs) are highly polygenic, yet the functional consequences of most associated non-coding variants remain unclear. We used a massively parallel reporter assay (MPRA) to test 727 NDD-associated non-coding variants in human neural progenitors, identifying 38 expression-modulating variants (emVars) with regulatory activity. These emVars were predicted to alter transcription factor binding motifs linked to neurodevelopmental signaling and cellular metabolism. We mapped emVars to candidate target genes using expression quantitative trait loci and activity-by-contact (ABC) models. We then used CRISPR droplet sequencing (CROP-seq) in human pluripotent stem cell-derived neurons to identify endogenous target genes and characterize their downstream transcriptional effects. CROP-seq preferentially supported ABC predictions, identified additional regulatory relationships, and revealed convergence on developmentally regulated programs involving neuronal connectivity, synaptic function, and mitochondrial biology. Together, these results connect NDD risk variants to endogenous target genes and shared neurodevelopmental transcriptional programs.
