## Supplementary Table 3 for "Systematic Functional Interrogation of Neurodevelopmental Disorder Risk Variants"

### Sheet: Description
Table S3. Mapping emVars to genes via eQTLs and ABC model
Abbreviations	BH, Benjamini-Hochberg; FDR, false discovery rate. Blanks indicate unavailable or inapplicable values.
variant_gene_predictions	Unique variant-Ensembl gene predictions.
Column	Description
ensembl_pair_id	Ensembl gene ID and variant ID, separated by |.
symbol_pair_id	Gene symbol and variant ID, separated by |.
ensembl_gene_id	Ensembl gene identifier.
gene	Gene symbol.
rsid	Variant identifier (rsID or genomic coordinates).
Adult eQTL	MetaBrain support (FDR < 0.05; prefiltered).
Fetal eQTL	Fetal-brain eQTL support (FDR < 0.05).
SingleBrain eQTL	SingleBrain support (Random_FDR < 0.05).
Neuron ABC	Neuronal ABC support: top 10% of neuronal GWAS-background z-scores.
NPC ABC	NPC ABC support: top 10% of NPC GWAS-background z-scores.
degree	Number of supporting resources.
combination	Supporting resource combination.
Note	Support columns are Boolean. eQTL effects are allele-aligned and concordant with MPRA; ABC cutoffs are dataset-specific 90th percentiles.
source_records	Resource-specific prediction records.
Column	Description
rsid	Variant identifier (rsID or genomic coordinates).
gene	Gene symbol.
source	Source resource.
group	eQTL or ABC.
iSNP	Locus index variant.
MPRA_status	Final MPRA emVar category (Supplementary Table 1).
historical_MPRA_status	Original prediction-dataset MPRA category; MPRA_status gives the final category.
disorder	GWAS disorder group; Pan-NDD denotes combined neurodevelopmental disorders.
summary_counts	Prediction summary counts.
Column	Description
metric	Name of the summarized quantity.
value	Value of the summarized quantity.

### Sheet: variant_gene_predictions
ensembl_pair_id	symbol_pair_id	ensembl_gene_id	gene	rsid	Adult eQTL	Fetal eQTL	SingleBrain eQTL	Neuron ABC	NPC ABC	degree	combination
ENSG00000117399|rs1808730	CDC20|rs1808730	ENSG00000117399	CDC20	rs1808730	TRUE	FALSE	FALSE	FALSE	FALSE	1	Adult eQTL
ENSG00000179178|rs1808730	TMEM125|rs1808730	ENSG00000179178	TMEM125	rs1808730	TRUE	FALSE	FALSE	FALSE	FALSE	1	Adult eQTL
ENSG00000117407|rs667676	ARTN|rs667676	ENSG00000117407	ARTN	rs667676	TRUE	FALSE	FALSE	FALSE	FALSE	1	Adult eQTL
ENSG00000179178|rs2842171	TMEM125|rs2842171	ENSG00000179178	TMEM125	rs2842171	TRUE	FALSE	FALSE	FALSE	FALSE	1	Adult eQTL
ENSG00000117399|rs2842171	CDC20|rs2842171	ENSG00000117399	CDC20	rs2842171	TRUE	FALSE	FALSE	FALSE	FALSE	1	Adult eQTL
ENSG00000117399|rs11210917	CDC20|rs11210917	ENSG00000117399	CDC20	rs11210917	TRUE	FALSE	FALSE	FALSE	FALSE	1	Adult eQTL
ENSG00000114166|rs7630795	KAT2B|rs7630795	ENSG00000114166	KAT2B	rs7630795	TRUE	FALSE	TRUE	FALSE	FALSE	2	Adult eQTL + SingleBrain eQTL
ENSG00000261701|rs34628801	HPR|rs34628801	ENSG00000261701	HPR	rs34628801	TRUE	FALSE	FALSE	FALSE	FALSE	1	Adult eQTL
ENSG00000257017|rs34628801	HP|rs34628801	ENSG00000257017	HP	rs34628801	TRUE	FALSE	FALSE	FALSE	TRUE	2	Adult eQTL + NPC ABC
ENSG00000102967|rs34628801	DHODH|rs34628801	ENSG00000102967	DHODH	rs34628801	TRUE	FALSE	TRUE	FALSE	FALSE	2	Adult eQTL + SingleBrain eQTL
ENSG00000261701|rs148926303	HPR|rs148926303	ENSG00000261701	HPR	rs148926303	TRUE	FALSE	FALSE	FALSE	FALSE	1	Adult eQTL
ENSG00000257017|rs148926303	HP|rs148926303	ENSG00000257017	HP	rs148926303	TRUE	FALSE	FALSE	FALSE	FALSE	1	Adult eQTL
ENSG00000126091|rs113688544	ST3GAL3|rs113688544	ENSG00000126091	ST3GAL3	rs113688544	FALSE	TRUE	FALSE	TRUE	FALSE	2	Fetal eQTL + Neuron ABC
ENSG00000126091|rs2842171	ST3GAL3|rs2842171	ENSG00000126091	ST3GAL3	rs2842171	FALSE	TRUE	FALSE	FALSE	FALSE	1	Fetal eQTL
ENSG00000126091|rs11210917	ST3GAL3|rs11210917	ENSG00000126091	ST3GAL3	rs11210917	FALSE	TRUE	TRUE	TRUE	FALSE	3	SingleBrain eQTL + Fetal eQTL + Neuron ABC
ENSG00000126091|rs7531165	ST3GAL3|rs7531165	ENSG00000126091	ST3GAL3	rs7531165	FALSE	TRUE	TRUE	TRUE	TRUE	4	SingleBrain eQTL + Fetal eQTL + Neuron ABC + NPC ABC
ENSG00000088930|rs202851	XRN2|rs202851	ENSG00000088930	XRN2	rs202851	FALSE	TRUE	TRUE	FALSE	FALSE	2	SingleBrain eQTL + Fetal eQTL
ENSG00000088930|rs17664548	XRN2|rs17664548	ENSG00000088930	XRN2	rs17664548	FALSE	TRUE	TRUE	FALSE	FALSE	2	SingleBrain eQTL + Fetal eQTL
ENSG00000066135|rs1808730	KDM4A|rs1808730	ENSG00000066135	KDM4A	rs1808730	FALSE	FALSE	TRUE	FALSE	FALSE	1	SingleBrain eQTL
ENSG00000142949|rs1808730	PTPRF|rs1808730	ENSG00000142949	PTPRF	rs1808730	FALSE	FALSE	TRUE	TRUE	FALSE	2	SingleBrain eQTL + Neuron ABC
ENSG00000117385|rs1808730	P3H1|rs1808730	ENSG00000117385	P3H1	rs1808730	FALSE	FALSE	TRUE	FALSE	FALSE	1	SingleBrain eQTL
ENSG00000117394|rs1808730	SLC2A1|rs1808730	ENSG00000117394	SLC2A1	rs1808730	FALSE	FALSE	TRUE	FALSE	FALSE	1	SingleBrain eQTL
ENSG00000126091|rs12089622	ST3GAL3|rs12089622	ENSG00000126091	ST3GAL3	rs12089622	FALSE	FALSE	TRUE	FALSE	FALSE	1	SingleBrain eQTL
ENSG00000171960|rs2819333	PPIH|rs2819333	ENSG00000171960	PPIH	rs2819333	FALSE	FALSE	TRUE	FALSE	FALSE	1	SingleBrain eQTL
ENSG00000066135|rs2842171	KDM4A|rs2842171	ENSG00000066135	KDM4A	rs2842171	FALSE	FALSE	TRUE	FALSE	FALSE	1	SingleBrain eQTL
ENSG00000142949|rs2842171	PTPRF|rs2842171	ENSG00000142949	PTPRF	rs2842171	FALSE	FALSE	TRUE	FALSE	FALSE	1	SingleBrain eQTL
ENSG00000117385|rs2842171	P3H1|rs2842171	ENSG00000117385	P3H1	rs2842171	FALSE	FALSE	TRUE	FALSE	FALSE	1	SingleBrain eQTL
ENSG00000117394|rs2842171	SLC2A1|rs2842171	ENSG00000117394	SLC2A1	rs2842171	FALSE	FALSE	TRUE	FALSE	FALSE	1	SingleBrain eQTL
ENSG00000187147|rs2842171	RNF220|rs2842171	ENSG00000187147	RNF220	rs2842171	FALSE	FALSE	TRUE	FALSE	FALSE	1	SingleBrain eQTL
ENSG00000142949|rs3791044	PTPRF|rs3791044	ENSG00000142949	PTPRF	rs3791044	FALSE	FALSE	TRUE	FALSE	FALSE	1	SingleBrain eQTL
ENSG00000198520|rs3791044	ARMH1|rs3791044	ENSG00000198520	ARMH1	rs3791044	FALSE	FALSE	TRUE	FALSE	FALSE	1	SingleBrain eQTL
ENSG00000066135|rs11210917	KDM4A|rs11210917	ENSG00000066135	KDM4A	rs11210917	FALSE	FALSE	TRUE	TRUE	FALSE	2	SingleBrain eQTL + Neuron ABC
ENSG00000142949|rs11210917	PTPRF|rs11210917	ENSG00000142949	PTPRF	rs11210917	FALSE	FALSE	TRUE	TRUE	FALSE	2	SingleBrain eQTL + Neuron ABC
ENSG00000178922|rs11210917	HYI|rs11210917	ENSG00000178922	HYI	rs11210917	FALSE	FALSE	TRUE	FALSE	FALSE	1	SingleBrain eQTL
ENSG00000198198|rs11210917	SZT2|rs11210917	ENSG00000198198	SZT2	rs11210917	FALSE	FALSE	TRUE	FALSE	FALSE	1	SingleBrain eQTL
ENSG00000187147|rs11210917	RNF220|rs11210917	ENSG00000187147	RNF220	rs11210917	FALSE	FALSE	TRUE	FALSE	FALSE	1	SingleBrain eQTL
ENSG00000236200|rs11210917	KDM4A-AS1|rs11210917	ENSG00000236200	KDM4A-AS1	rs11210917	FALSE	FALSE	TRUE	FALSE	FALSE	1	SingleBrain eQTL
ENSG00000066135|rs7531165	KDM4A|rs7531165	ENSG00000066135	KDM4A	rs7531165	FALSE	FALSE	TRUE	TRUE	FALSE	2	SingleBrain eQTL + Neuron ABC
ENSG00000142949|rs7531165	PTPRF|rs7531165	ENSG00000142949	PTPRF	rs7531165	FALSE	FALSE	TRUE	FALSE	FALSE	1	SingleBrain eQTL
ENSG00000178922|rs7531165	HYI|rs7531165	ENSG00000178922	HYI	rs7531165	FALSE	FALSE	TRUE	FALSE	FALSE	1	SingleBrain eQTL
ENSG00000198198|rs7531165	SZT2|rs7531165	ENSG00000198198	SZT2	rs7531165	FALSE	FALSE	TRUE	FALSE	FALSE	1	SingleBrain eQTL
ENSG00000187147|rs7531165	RNF220|rs7531165	ENSG00000187147	RNF220	rs7531165	FALSE	FALSE	TRUE	FALSE	FALSE	1	SingleBrain eQTL
ENSG00000236200|rs7531165	KDM4A-AS1|rs7531165	ENSG00000236200	KDM4A-AS1	rs7531165	FALSE	FALSE	TRUE	FALSE	FALSE	1	SingleBrain eQTL
ENSG00000151789|rs7630795	ZNF385D|rs7630795	ENSG00000151789	ZNF385D	rs7630795	FALSE	FALSE	TRUE	FALSE	FALSE	1	SingleBrain eQTL
ENSG00000163576|rs7630795	EFHB|rs7630795	ENSG00000163576	EFHB	rs7630795	FALSE	FALSE	TRUE	FALSE	FALSE	1	SingleBrain eQTL
ENSG00000245526|rs1659072	LINC00461|rs1659072	ENSG00000245526	LINC00461	rs1659072	FALSE	FALSE	TRUE	FALSE	FALSE	1	SingleBrain eQTL
ENSG00000248309|rs1659072	MEF2C-AS1|rs1659072	ENSG00000248309	MEF2C-AS1	rs1659072	FALSE	FALSE	TRUE	FALSE	FALSE	1	SingleBrain eQTL
ENSG00000247828|rs1659072	TMEM161B-DT|rs1659072	ENSG00000247828	TMEM161B-DT	rs1659072	FALSE	FALSE	TRUE	FALSE	FALSE	1	SingleBrain eQTL
ENSG00000065621|rs61867294	GSTO2|rs61867294	ENSG00000065621	GSTO2	rs61867294	FALSE	FALSE	TRUE	FALSE	FALSE	1	SingleBrain eQTL
ENSG00000107960|rs61867294	STN1|rs61867294	ENSG00000107960	STN1	rs61867294	FALSE	FALSE	TRUE	FALSE	FALSE	1	SingleBrain eQTL
ENSG00000065613|rs7085496	SLK|rs7085496	ENSG00000065613	SLK	rs7085496	FALSE	FALSE	TRUE	FALSE	FALSE	1	SingleBrain eQTL
ENSG00000137872|rs1612378	SEMA6D|rs1612378	ENSG00000137872	SEMA6D	rs1612378	FALSE	FALSE	TRUE	FALSE	FALSE	1	SingleBrain eQTL
ENSG00000137872|rs12908208	SEMA6D|rs12908208	ENSG00000137872	SEMA6D	rs12908208	FALSE	FALSE	TRUE	FALSE	FALSE	1	SingleBrain eQTL
ENSG00000166147|rs12908208	FBN1|rs12908208	ENSG00000166147	FBN1	rs12908208	FALSE	FALSE	TRUE	FALSE	FALSE	1	SingleBrain eQTL
ENSG00000140830|rs34628801	TXNL4B|rs34628801	ENSG00000140830	TXNL4B	rs34628801	FALSE	FALSE	TRUE	FALSE	TRUE	2	SingleBrain eQTL + NPC ABC
ENSG00000166747|rs34628801	AP1G1|rs34628801	ENSG00000166747	AP1G1	rs34628801	FALSE	FALSE	TRUE	FALSE	FALSE	1	SingleBrain eQTL
ENSG00000140829|rs34628801	DHX38|rs34628801	ENSG00000140829	DHX38	rs34628801	FALSE	FALSE	TRUE	FALSE	FALSE	1	SingleBrain eQTL
ENSG00000102984|rs34628801	ZNF821|rs34628801	ENSG00000102984	ZNF821	rs34628801	FALSE	FALSE	TRUE	FALSE	FALSE	1	SingleBrain eQTL
ENSG00000224470|rs34628801	ATXN1L|rs34628801	ENSG00000224470	ATXN1L	rs34628801	FALSE	FALSE	TRUE	FALSE	FALSE	1	SingleBrain eQTL
ENSG00000140830|rs148926303	TXNL4B|rs148926303	ENSG00000140830	TXNL4B	rs148926303	FALSE	FALSE	TRUE	FALSE	FALSE	1	SingleBrain eQTL
ENSG00000040199|rs148926303	PHLPP2|rs148926303	ENSG00000040199	PHLPP2	rs148926303	FALSE	FALSE	TRUE	FALSE	FALSE	1	SingleBrain eQTL
ENSG00000102984|rs148926303	ZNF821|rs148926303	ENSG00000102984	ZNF821	rs148926303	FALSE	FALSE	TRUE	FALSE	FALSE	1	SingleBrain eQTL
ENSG00000166747|rs148926303	AP1G1|rs148926303	ENSG00000166747	AP1G1	rs148926303	FALSE	FALSE	TRUE	FALSE	FALSE	1	SingleBrain eQTL
ENSG00000088970|rs202829	KIZ|rs202829	ENSG00000088970	KIZ	rs202829	FALSE	FALSE	TRUE	FALSE	FALSE	1	SingleBrain eQTL
ENSG00000089101|rs202829	CFAP61|rs202829	ENSG00000089101	CFAP61	rs202829	FALSE	FALSE	TRUE	FALSE	FALSE	1	SingleBrain eQTL
ENSG00000088970|rs726025	KIZ|rs726025	ENSG00000088970	KIZ	rs726025	FALSE	FALSE	TRUE	FALSE	FALSE	1	SingleBrain eQTL
ENSG00000066135|rs113688544	KDM4A|rs113688544	ENSG00000066135	KDM4A	rs113688544	FALSE	FALSE	FALSE	TRUE	FALSE	1	Neuron ABC
ENSG00000066135|rs667676	KDM4A|rs667676	ENSG00000066135	KDM4A	rs667676	FALSE	FALSE	FALSE	TRUE	FALSE	1	Neuron ABC
ENSG00000066135|rs636547	KDM4A|rs636547	ENSG00000066135	KDM4A	rs636547	FALSE	FALSE	FALSE	TRUE	TRUE	2	Neuron ABC + NPC ABC
ENSG00000066135|rs3791044	KDM4A|rs3791044	ENSG00000066135	KDM4A	rs3791044	FALSE	FALSE	FALSE	TRUE	TRUE	2	Neuron ABC + NPC ABC
ENSG00000088930|rs202829	XRN2|rs202829	ENSG00000088930	XRN2	rs202829	FALSE	FALSE	FALSE	TRUE	FALSE	1	Neuron ABC
ENSG00000088930|rs6047345	XRN2|rs6047345	ENSG00000088930	XRN2	rs6047345	FALSE	FALSE	FALSE	TRUE	FALSE	1	Neuron ABC
ENSG00000088930|rs6047360	XRN2|rs6047360	ENSG00000088930	XRN2	rs6047360	FALSE	FALSE	FALSE	TRUE	FALSE	1	Neuron ABC
ENSG00000088930|rs6082363	XRN2|rs6082363	ENSG00000088930	XRN2	rs6082363	FALSE	FALSE	FALSE	TRUE	FALSE	1	Neuron ABC
ENSG00000088930|rs6035834	XRN2|rs6035834	ENSG00000088930	XRN2	rs6035834	FALSE	FALSE	FALSE	TRUE	TRUE	2	Neuron ABC + NPC ABC
ENSG00000088970|rs6047345	KIZ|rs6047345	ENSG00000088970	KIZ	rs6047345	FALSE	FALSE	FALSE	TRUE	FALSE	1	Neuron ABC
ENSG00000117407|rs11210917	ARTN|rs11210917	ENSG00000117407	ARTN	rs11210917	FALSE	FALSE	FALSE	TRUE	FALSE	1	Neuron ABC
ENSG00000117407|rs7531165	ARTN|rs7531165	ENSG00000117407	ARTN	rs7531165	FALSE	FALSE	FALSE	TRUE	TRUE	2	Neuron ABC + NPC ABC
ENSG00000117407|rs3791044	ARTN|rs3791044	ENSG00000117407	ARTN	rs3791044	FALSE	FALSE	FALSE	TRUE	TRUE	2	Neuron ABC + NPC ABC
ENSG00000117408|rs11210917	IPO13|rs11210917	ENSG00000117408	IPO13	rs11210917	FALSE	FALSE	FALSE	TRUE	FALSE	1	Neuron ABC
ENSG00000117408|rs7531165	IPO13|rs7531165	ENSG00000117408	IPO13	rs7531165	FALSE	FALSE	FALSE	TRUE	TRUE	2	Neuron ABC + NPC ABC
ENSG00000117408|rs3791044	IPO13|rs3791044	ENSG00000117408	IPO13	rs3791044	FALSE	FALSE	FALSE	TRUE	TRUE	2	Neuron ABC + NPC ABC
ENSG00000117410|rs11210917	ATP6V0B|rs11210917	ENSG00000117410	ATP6V0B	rs11210917	FALSE	FALSE	FALSE	TRUE	FALSE	1	Neuron ABC
ENSG00000117410|rs7531165	ATP6V0B|rs7531165	ENSG00000117410	ATP6V0B	rs7531165	FALSE	FALSE	FALSE	TRUE	FALSE	1	Neuron ABC
ENSG00000117411|rs11210917	B4GALT2|rs11210917	ENSG00000117411	B4GALT2	rs11210917	FALSE	FALSE	FALSE	TRUE	FALSE	1	Neuron ABC
ENSG00000117411|rs7531165	B4GALT2|rs7531165	ENSG00000117411	B4GALT2	rs7531165	FALSE	FALSE	FALSE	TRUE	FALSE	1	Neuron ABC
ENSG00000125816|rs6047405	NKX2-4|rs6047405	ENSG00000125816	NKX2-4	rs6047405	FALSE	FALSE	FALSE	TRUE	FALSE	1	Neuron ABC
ENSG00000125816|rs202829	NKX2-4|rs202829	ENSG00000125816	NKX2-4	rs202829	FALSE	FALSE	FALSE	TRUE	FALSE	1	Neuron ABC
ENSG00000126091|rs3791044	ST3GAL3|rs3791044	ENSG00000126091	ST3GAL3	rs3791044	FALSE	FALSE	FALSE	TRUE	TRUE	2	Neuron ABC + NPC ABC
ENSG00000132768|rs11210917	DPH2|rs11210917	ENSG00000132768	DPH2	rs11210917	FALSE	FALSE	FALSE	TRUE	FALSE	1	Neuron ABC
ENSG00000142949|rs667676	PTPRF|rs667676	ENSG00000142949	PTPRF	rs667676	FALSE	FALSE	FALSE	TRUE	FALSE	1	Neuron ABC
ENSG00000142949|rs636547	PTPRF|rs636547	ENSG00000142949	PTPRF	rs636547	FALSE	FALSE	FALSE	TRUE	TRUE	2	Neuron ABC + NPC ABC
ENSG00000142949|rs12089622	PTPRF|rs12089622	ENSG00000142949	PTPRF	rs12089622	FALSE	FALSE	FALSE	TRUE	TRUE	2	Neuron ABC + NPC ABC
ENSG00000142949|rs113688544	PTPRF|rs113688544	ENSG00000142949	PTPRF	rs113688544	FALSE	FALSE	FALSE	TRUE	FALSE	1	Neuron ABC
ENSG00000159214|rs11210917	CCDC24|rs11210917	ENSG00000159214	CCDC24	rs11210917	FALSE	FALSE	FALSE	TRUE	FALSE	1	Neuron ABC
ENSG00000174453|rs6731110	VWC2L|rs6731110	ENSG00000174453	VWC2L	rs6731110	FALSE	FALSE	FALSE	TRUE	FALSE	1	Neuron ABC
ENSG00000178922|rs667676	HYI|rs667676	ENSG00000178922	HYI	rs667676	FALSE	FALSE	FALSE	TRUE	FALSE	1	Neuron ABC
ENSG00000196517|rs11210917	SLC6A9|rs11210917	ENSG00000196517	SLC6A9	rs11210917	FALSE	FALSE	FALSE	TRUE	FALSE	1	Neuron ABC
ENSG00000065978|rs2819333	YBX1|rs2819333	ENSG00000065978	YBX1	rs2819333	FALSE	FALSE	FALSE	FALSE	TRUE	1	NPC ABC
ENSG00000066056|rs2819333	TIE1|rs2819333	ENSG00000066056	TIE1	rs2819333	FALSE	FALSE	FALSE	FALSE	TRUE	1	NPC ABC
ENSG00000066135|rs2819333	KDM4A|rs2819333	ENSG00000066135	KDM4A	rs2819333	FALSE	FALSE	FALSE	FALSE	TRUE	1	NPC ABC
ENSG00000066135|rs12089622	KDM4A|rs12089622	ENSG00000066135	KDM4A	rs12089622	FALSE	FALSE	FALSE	FALSE	TRUE	1	NPC ABC
ENSG00000066135|rs549845	KDM4A|rs549845	ENSG00000066135	KDM4A	rs549845	FALSE	FALSE	FALSE	FALSE	TRUE	1	NPC ABC
ENSG00000066322|rs2819333	ELOVL1|rs2819333	ENSG00000066322	ELOVL1	rs2819333	FALSE	FALSE	FALSE	FALSE	TRUE	1	NPC ABC
ENSG00000074803|rs28505872	SLC12A1|rs28505872	ENSG00000074803	SLC12A1	rs28505872	FALSE	FALSE	FALSE	FALSE	TRUE	1	NPC ABC
ENSG00000088930|rs726024	XRN2|rs726024	ENSG00000088930	XRN2	rs726024	FALSE	FALSE	FALSE	FALSE	TRUE	1	NPC ABC
ENSG00000088930|rs726025	XRN2|rs726025	ENSG00000088930	XRN2	rs726025	FALSE	FALSE	FALSE	FALSE	TRUE	1	NPC ABC
ENSG00000104177|rs28505872	MYEF2|rs28505872	ENSG00000104177	MYEF2	rs28505872	FALSE	FALSE	FALSE	FALSE	TRUE	1	NPC ABC
ENSG00000117395|rs2819333	EBNA1BP2|rs2819333	ENSG00000117395	EBNA1BP2	rs2819333	FALSE	FALSE	FALSE	FALSE	TRUE	1	NPC ABC
ENSG00000117399|rs2819333	CDC20|rs2819333	ENSG00000117399	CDC20	rs2819333	FALSE	FALSE	FALSE	FALSE	TRUE	1	NPC ABC
ENSG00000117400|rs2819333	MPL|rs2819333	ENSG00000117400	MPL	rs2819333	FALSE	FALSE	FALSE	FALSE	TRUE	1	NPC ABC
ENSG00000117407|rs2819333	ARTN|rs2819333	ENSG00000117407	ARTN	rs2819333	FALSE	FALSE	FALSE	FALSE	TRUE	1	NPC ABC
ENSG00000117407|rs12089622	ARTN|rs12089622	ENSG00000117407	ARTN	rs12089622	FALSE	FALSE	FALSE	FALSE	TRUE	1	NPC ABC
ENSG00000117407|rs636547	ARTN|rs636547	ENSG00000117407	ARTN	rs636547	FALSE	FALSE	FALSE	FALSE	TRUE	1	NPC ABC
ENSG00000117408|rs2819333	IPO13|rs2819333	ENSG00000117408	IPO13	rs2819333	FALSE	FALSE	FALSE	FALSE	TRUE	1	NPC ABC
ENSG00000117408|rs12089622	IPO13|rs12089622	ENSG00000117408	IPO13	rs12089622	FALSE	FALSE	FALSE	FALSE	TRUE	1	NPC ABC
ENSG00000117410|rs2819333	ATP6V0B|rs2819333	ENSG00000117410	ATP6V0B	rs2819333	FALSE	FALSE	FALSE	FALSE	TRUE	1	NPC ABC
ENSG00000117410|rs12089622	ATP6V0B|rs12089622	ENSG00000117410	ATP6V0B	rs12089622	FALSE	FALSE	FALSE	FALSE	TRUE	1	NPC ABC
ENSG00000117411|rs2819333	B4GALT2|rs2819333	ENSG00000117411	B4GALT2	rs2819333	FALSE	FALSE	FALSE	FALSE	TRUE	1	NPC ABC
ENSG00000117411|rs12089622	B4GALT2|rs12089622	ENSG00000117411	B4GALT2	rs12089622	FALSE	FALSE	FALSE	FALSE	TRUE	1	NPC ABC
ENSG00000118557|rs34628801	PMFBP1|rs34628801	ENSG00000118557	PMFBP1	rs34628801	FALSE	FALSE	FALSE	FALSE	TRUE	1	NPC ABC
ENSG00000126091|rs2819333	ST3GAL3|rs2819333	ENSG00000126091	ST3GAL3	rs2819333	FALSE	FALSE	FALSE	FALSE	TRUE	1	NPC ABC
ENSG00000126091|rs636547	ST3GAL3|rs636547	ENSG00000126091	ST3GAL3	rs636547	FALSE	FALSE	FALSE	FALSE	TRUE	1	NPC ABC
ENSG00000128573|rs10262103	FOXP2|rs10262103	ENSG00000128573	FOXP2	rs10262103	FALSE	FALSE	FALSE	FALSE	TRUE	1	NPC ABC
ENSG00000132768|rs2819333	DPH2|rs2819333	ENSG00000132768	DPH2	rs2819333	FALSE	FALSE	FALSE	FALSE	TRUE	1	NPC ABC
ENSG00000132768|rs12089622	DPH2|rs12089622	ENSG00000132768	DPH2	rs12089622	FALSE	FALSE	FALSE	FALSE	TRUE	1	NPC ABC
ENSG00000137872|rs28505872	SEMA6D|rs28505872	ENSG00000137872	SEMA6D	rs28505872	FALSE	FALSE	FALSE	FALSE	TRUE	1	NPC ABC
ENSG00000142949|rs2819333	PTPRF|rs2819333	ENSG00000142949	PTPRF	rs2819333	FALSE	FALSE	FALSE	FALSE	TRUE	1	NPC ABC
ENSG00000142949|rs549845	PTPRF|rs549845	ENSG00000142949	PTPRF	rs549845	FALSE	FALSE	FALSE	FALSE	TRUE	1	NPC ABC
ENSG00000159214|rs2819333	CCDC24|rs2819333	ENSG00000159214	CCDC24	rs2819333	FALSE	FALSE	FALSE	FALSE	TRUE	1	NPC ABC
ENSG00000159479|rs2819333	MED8|rs2819333	ENSG00000159479	MED8	rs2819333	FALSE	FALSE	FALSE	FALSE	TRUE	1	NPC ABC
ENSG00000166147|rs28505872	FBN1|rs28505872	ENSG00000166147	FBN1	rs28505872	FALSE	FALSE	FALSE	FALSE	TRUE	1	NPC ABC
ENSG00000171872|rs2819333	KLF17|rs2819333	ENSG00000171872	KLF17	rs2819333	FALSE	FALSE	FALSE	FALSE	TRUE	1	NPC ABC
ENSG00000178922|rs2819333	HYI|rs2819333	ENSG00000178922	HYI	rs2819333	FALSE	FALSE	FALSE	FALSE	TRUE	1	NPC ABC
ENSG00000178922|rs636547	HYI|rs636547	ENSG00000178922	HYI	rs636547	FALSE	FALSE	FALSE	FALSE	TRUE	1	NPC ABC
ENSG00000178922|rs12089622	HYI|rs12089622	ENSG00000178922	HYI	rs12089622	FALSE	FALSE	FALSE	FALSE	TRUE	1	NPC ABC
ENSG00000179178|rs2819333	TMEM125|rs2819333	ENSG00000179178	TMEM125	rs2819333	FALSE	FALSE	FALSE	FALSE	TRUE	1	NPC ABC
ENSG00000186973|rs2819333	CFAP144|rs2819333	ENSG00000186973	CFAP144	rs2819333	FALSE	FALSE	FALSE	FALSE	TRUE	1	NPC ABC
ENSG00000188467|rs28505872	SLC24A5|rs28505872	ENSG00000188467	SLC24A5	rs28505872	FALSE	FALSE	FALSE	FALSE	TRUE	1	NPC ABC
ENSG00000196517|rs2819333	SLC6A9|rs2819333	ENSG00000196517	SLC6A9	rs2819333	FALSE	FALSE	FALSE	FALSE	TRUE	1	NPC ABC
ENSG00000196517|rs3791044	SLC6A9|rs3791044	ENSG00000196517	SLC6A9	rs3791044	FALSE	FALSE	FALSE	FALSE	TRUE	1	NPC ABC
ENSG00000198198|rs2819333	SZT2|rs2819333	ENSG00000198198	SZT2	rs2819333	FALSE	FALSE	FALSE	FALSE	TRUE	1	NPC ABC
ENSG00000233932|rs28505872	CTXN2|rs28505872	ENSG00000233932	CTXN2	rs28505872	FALSE	FALSE	FALSE	FALSE	TRUE	1	NPC ABC
ENSG00000243710|rs2819333	CFAP57|rs2819333	ENSG00000243710	CFAP57	rs2819333	FALSE	FALSE	FALSE	FALSE	TRUE	1	NPC ABC

### Sheet: source_records
rsid	gene	source	group	iSNP	MPRA_status	historical_MPRA_status	disorder
rs1808730	CDC20	Adult	eQTL	rs11420276	Active + Allelic	Active	ADHD
rs1808730	TMEM125	Adult	eQTL	rs11420276	Active + Allelic	Active	ADHD
rs667676	ARTN	Adult	eQTL	rs11420276	High-effect Allelic only	High	ADHD
rs2842171	TMEM125	Adult	eQTL	rs11420276	Active + Allelic	Active	ADHD
rs2842171	CDC20	Adult	eQTL	rs11420276	Active + Allelic	Active	ADHD
rs11210917	CDC20	Adult	eQTL	rs11420276	Active + Allelic	Positive	ADHD
rs7630795	KAT2B	Adult	eQTL	rs4858241	Active + Allelic	Active	ADHD
rs34628801	HPR	Adult	eQTL	rs212178	Active + Allelic	Active	ADHD
rs34628801	HP	Adult	eQTL	rs212178	Active + Allelic	Active	ADHD
rs34628801	DHODH	Adult	eQTL	rs212178	Active + Allelic	Active	ADHD
rs148926303	HPR	Adult	eQTL	rs212178	Active + Allelic	Active	ADHD
rs148926303	HP	Adult	eQTL	rs212178	Active + Allelic	Active	ADHD
rs113688544	ST3GAL3	Fetal	eQTL	rs11420276	Active + Allelic	Active	ADHD
rs2842171	ST3GAL3	Fetal	eQTL	rs11420276	Active + Allelic	Active	ADHD
rs11210917	ST3GAL3	Fetal	eQTL	rs11420276	Active + Allelic	Positive	ADHD
rs7531165	ST3GAL3	Fetal	eQTL	rs11420276	Active + Allelic	Active	ADHD
rs202851	XRN2	Fetal	eQTL	rs910805	Active + Allelic	Active	ASD
rs17664548	XRN2	Fetal	eQTL	rs910805	Active + Allelic	Active	ASD
rs1808730	KDM4A	Singlebrain	eQTL	rs11420276	Active + Allelic	Active	ADHD
rs1808730	PTPRF	Singlebrain	eQTL	rs11420276	Active + Allelic	Active	ADHD
rs1808730	LEPRE1	Singlebrain	eQTL	rs11420276	Active + Allelic	Active	ADHD
rs1808730	SLC2A1	Singlebrain	eQTL	rs11420276	Active + Allelic	Active	ADHD
rs12089622	ST3GAL3	Singlebrain	eQTL	rs11420276	Active + Allelic	Active	ADHD
rs2819333	PPIH	Singlebrain	eQTL	rs11420276	Active + Allelic	Active	ADHD
rs2842171	KDM4A	Singlebrain	eQTL	rs11420276	Active + Allelic	Active	ADHD
rs2842171	PTPRF	Singlebrain	eQTL	rs11420276	Active + Allelic	Active	ADHD
rs2842171	LEPRE1	Singlebrain	eQTL	rs11420276	Active + Allelic	Active	ADHD
rs2842171	SLC2A1	Singlebrain	eQTL	rs11420276	Active + Allelic	Active	ADHD
rs2842171	RNF220	Singlebrain	eQTL	rs11420276	Active + Allelic	Active	ADHD
rs3791044	PTPRF	Singlebrain	eQTL	rs11420276	Active + Allelic	Active	ADHD
rs3791044	C1ORF228	Singlebrain	eQTL	rs11420276	Active + Allelic	Active	ADHD
rs11210917	KDM4A	Singlebrain	eQTL	rs11420276	Active + Allelic	Positive	ADHD
rs11210917	PTPRF	Singlebrain	eQTL	rs11420276	Active + Allelic	Positive	ADHD
rs11210917	ST3GAL3	Singlebrain	eQTL	rs11420276	Active + Allelic	Positive	ADHD
rs11210917	HYI	Singlebrain	eQTL	rs11420276	Active + Allelic	Positive	ADHD
rs11210917	SZT2	Singlebrain	eQTL	rs11420276	Active + Allelic	Positive	ADHD
rs11210917	RNF220	Singlebrain	eQTL	rs11420276	Active + Allelic	Positive	ADHD
rs11210917	KDM4A-AS1	Singlebrain	eQTL	rs11420276	Active + Allelic	Positive	ADHD
rs7531165	KDM4A	Singlebrain	eQTL	rs11420276	Active + Allelic	Active	ADHD
rs7531165	PTPRF	Singlebrain	eQTL	rs11420276	Active + Allelic	Active	ADHD
rs7531165	ST3GAL3	Singlebrain	eQTL	rs11420276	Active + Allelic	Active	ADHD
rs7531165	HYI	Singlebrain	eQTL	rs11420276	Active + Allelic	Active	ADHD
rs7531165	SZT2	Singlebrain	eQTL	rs11420276	Active + Allelic	Active	ADHD
rs7531165	RNF220	Singlebrain	eQTL	rs11420276	Active + Allelic	Active	ADHD
rs7531165	KDM4A-AS1	Singlebrain	eQTL	rs11420276	Active + Allelic	Active	ADHD
rs7630795	ZNF385D	Singlebrain	eQTL	rs4858241	Active + Allelic	Active	ADHD
rs7630795	EFHB	Singlebrain	eQTL	rs4858241	Active + Allelic	Active	ADHD
rs7630795	KAT2B	Singlebrain	eQTL	rs4858241	Active + Allelic	Active	ADHD
rs1659072	LINC00461	Singlebrain	eQTL	rs4916723	Active + Allelic	Active	ADHD
rs1659072	MEF2C-AS1	Singlebrain	eQTL	rs4916723	Active + Allelic	Active	ADHD
rs1659072	TMEM161B-AS1	Singlebrain	eQTL	rs4916723	Active + Allelic	Active	ADHD
rs61867294	GSTO2	Singlebrain	eQTL	rs12265655	Active + Allelic	Active	ADHD, IPSYCH
rs61867294	OBFC1	Singlebrain	eQTL	rs12265655	Active + Allelic	Active	ADHD, IPSYCH
rs7085496	SLK	Singlebrain	eQTL	rs12265655	Active + Allelic	Active	ADHD, IPSYCH
rs1612378	SEMA6D	Singlebrain	eQTL	rs281324	Active + Allelic	Active	ADHD
rs12908208	SEMA6D	Singlebrain	eQTL	rs281324	Active + Allelic	Active	ADHD
rs12908208	FBN1	Singlebrain	eQTL	rs281324	Active + Allelic	Active	ADHD
rs34628801	DHODH	Singlebrain	eQTL	rs212178	Active + Allelic	Active	ADHD
rs34628801	TXNL4B	Singlebrain	eQTL	rs212178	Active + Allelic	Active	ADHD
rs34628801	AP1G1	Singlebrain	eQTL	rs212178	Active + Allelic	Active	ADHD
rs34628801	DHX38	Singlebrain	eQTL	rs212178	Active + Allelic	Active	ADHD
rs34628801	ZNF821	Singlebrain	eQTL	rs212178	Active + Allelic	Active	ADHD
rs34628801	ATXN1L	Singlebrain	eQTL	rs212178	Active + Allelic	Active	ADHD
rs148926303	TXNL4B	Singlebrain	eQTL	rs212178	Active + Allelic	Active	ADHD
rs148926303	PHLPP2	Singlebrain	eQTL	rs212178	Active + Allelic	Active	ADHD
rs148926303	ZNF821	Singlebrain	eQTL	rs212178	Active + Allelic	Active	ADHD
rs148926303	AP1G1	Singlebrain	eQTL	rs212178	Active + Allelic	Active	ADHD
rs202829	PLK1S1	Singlebrain	eQTL	rs910805	High-effect Allelic only	High	ASD
rs202829	C20ORF26	Singlebrain	eQTL	rs910805	High-effect Allelic only	High	ASD
rs202851	XRN2	Singlebrain	eQTL	rs910805	Active + Allelic	Active	ASD
rs726025	PLK1S1	Singlebrain	eQTL	rs910805	Active + Allelic	Active	ASD
rs17664548	XRN2	Singlebrain	eQTL	rs910805	Active + Allelic	Active	ASD
rs113688544	KDM4A	Neuron	ABC	rs11420276	Active + Allelic	Active	ADHD
rs667676	KDM4A	Neuron	ABC	rs11420276	High-effect Allelic only	High	ADHD
rs636547	KDM4A	Neuron	ABC	rs11420276	Active + Allelic	Active	ADHD
rs11210917	KDM4A	Neuron	ABC	rs11420276	Active + Allelic	Positive	ADHD
rs7531165	KDM4A	Neuron	ABC	rs11420276	Active + Allelic	Active	ADHD
rs3791044	KDM4A	Neuron	ABC	rs11420276	Active + Allelic	Active	ADHD
rs202829	XRN2	Neuron	ABC	rs910805	High-effect Allelic only	High	ASD
rs6047345	XRN2	Neuron	ABC	rs910805	Active + Allelic	Active	ASD
rs6047360	XRN2	Neuron	ABC	rs910805	Active + Allelic	Active	ASD
rs6082363	XRN2	Neuron	ABC	rs910805	High-effect Allelic only	High	ASD
rs6035834	XRN2	Neuron	ABC	rs910805	Active + Allelic	Active	ASD
rs6047345	PLK1S1	Neuron	ABC	rs910805	Active + Allelic	Active	ASD
rs11210917	ARTN	Neuron	ABC	rs11420276	Active + Allelic	Positive	ADHD
rs7531165	ARTN	Neuron	ABC	rs11420276	Active + Allelic	Active	ADHD
rs3791044	ARTN	Neuron	ABC	rs11420276	Active + Allelic	Active	ADHD
rs11210917	IPO13	Neuron	ABC	rs11420276	Active + Allelic	Positive	ADHD
rs7531165	IPO13	Neuron	ABC	rs11420276	Active + Allelic	Active	ADHD
rs3791044	IPO13	Neuron	ABC	rs11420276	Active + Allelic	Active	ADHD
rs11210917	ATP6V0B	Neuron	ABC	rs11420276	Active + Allelic	Positive	ADHD
rs7531165	ATP6V0B	Neuron	ABC	rs11420276	Active + Allelic	Active	ADHD
rs11210917	B4GALT2	Neuron	ABC	rs11420276	Active + Allelic	Positive	ADHD
rs7531165	B4GALT2	Neuron	ABC	rs11420276	Active + Allelic	Active	ADHD
rs6047405	NKX2-4	Neuron	ABC	rs910805	Active + Allelic	Active	ASD
rs202829	NKX2-4	Neuron	ABC	rs910805	High-effect Allelic only	High	ASD
rs7531165	ST3GAL3	Neuron	ABC	rs11420276	Active + Allelic	Active	ADHD
rs3791044	ST3GAL3	Neuron	ABC	rs11420276	Active + Allelic	Active	ADHD
rs11210917	ST3GAL3	Neuron	ABC	rs11420276	Active + Allelic	Positive	ADHD
rs113688544	ST3GAL3	Neuron	ABC	rs11420276	Active + Allelic	Active	ADHD
rs11210917	DPH2	Neuron	ABC	rs11420276	Active + Allelic	Positive	ADHD
rs667676	PTPRF	Neuron	ABC	rs11420276	High-effect Allelic only	High	ADHD
rs11210917	PTPRF	Neuron	ABC	rs11420276	Active + Allelic	Positive	ADHD
rs636547	PTPRF	Neuron	ABC	rs11420276	Active + Allelic	Active	ADHD
rs12089622	PTPRF	Neuron	ABC	rs11420276	Active + Allelic	Active	ADHD
rs1808730	PTPRF	Neuron	ABC	rs11420276	Active + Allelic	Active	ADHD
rs113688544	PTPRF	Neuron	ABC	rs11420276	Active + Allelic	Active	ADHD
rs11210917	CCDC24	Neuron	ABC	rs11420276	Active + Allelic	Positive	ADHD
rs6731110	VWC2L	Neuron	ABC	rs9677504	Active + Allelic	Active	ADHD
rs667676	HYI	Neuron	ABC	rs11420276	High-effect Allelic only	High	ADHD
rs11210917	SLC6A9	Neuron	ABC	rs11420276	Active + Allelic	Positive	ADHD
rs2819333	YBX1	NPC	ABC	rs11420276	Active + Allelic	Active	ADHD
rs2819333	TIE1	NPC	ABC	rs11420276	Active + Allelic	Active	ADHD
rs2819333	KDM4A	NPC	ABC	rs11420276	Active + Allelic	Active	ADHD
rs636547	KDM4A	NPC	ABC	rs11420276	Active + Allelic	Active	ADHD
rs12089622	KDM4A	NPC	ABC	rs11420276	Active + Allelic	Active	ADHD
rs549845	KDM4A	NPC	ABC	rs11420276	Active + Allelic	Active	ADHD
rs3791044	KDM4A	NPC	ABC	rs11420276	Active + Allelic	Active	ADHD
rs2819333	ELOVL1	NPC	ABC	rs11420276	Active + Allelic	Active	ADHD
rs28505872	SLC12A1	NPC	ABC	rs281324	High-effect Allelic only	High	ADHD
rs6035834	XRN2	NPC	ABC	rs910805	Active + Allelic	Active	ASD
rs726024	XRN2	NPC	ABC	rs910805	Active + Allelic	Active	ASD
rs726025	XRN2	NPC	ABC	rs910805	Active + Allelic	Active	ASD
rs28505872	MYEF2	NPC	ABC	rs281324	High-effect Allelic only	High	ADHD
rs2819333	EBNA1BP2	NPC	ABC	rs11420276	Active + Allelic	Active	ADHD
rs2819333	CDC20	NPC	ABC	rs11420276	Active + Allelic	Active	ADHD
rs2819333	MPL	NPC	ABC	rs11420276	Active + Allelic	Active	ADHD
rs2819333	ARTN	NPC	ABC	rs11420276	Active + Allelic	Active	ADHD
rs3791044	ARTN	NPC	ABC	rs11420276	Active + Allelic	Active	ADHD
rs7531165	ARTN	NPC	ABC	rs11420276	Active + Allelic	Active	ADHD
rs12089622	ARTN	NPC	ABC	rs11420276	Active + Allelic	Active	ADHD
rs636547	ARTN	NPC	ABC	rs11420276	Active + Allelic	Active	ADHD
rs2819333	IPO13	NPC	ABC	rs11420276	Active + Allelic	Active	ADHD
rs3791044	IPO13	NPC	ABC	rs11420276	Active + Allelic	Active	ADHD
rs12089622	IPO13	NPC	ABC	rs11420276	Active + Allelic	Active	ADHD
rs7531165	IPO13	NPC	ABC	rs11420276	Active + Allelic	Active	ADHD
rs2819333	ATP6V0B	NPC	ABC	rs11420276	Active + Allelic	Active	ADHD
rs12089622	ATP6V0B	NPC	ABC	rs11420276	Active + Allelic	Active	ADHD
rs2819333	B4GALT2	NPC	ABC	rs11420276	Active + Allelic	Active	ADHD
rs12089622	B4GALT2	NPC	ABC	rs11420276	Active + Allelic	Active	ADHD
rs34628801	PMFBP1	NPC	ABC	rs212178	Active + Allelic	Active	ADHD
rs2819333	ST3GAL3	NPC	ABC	rs11420276	Active + Allelic	Active	ADHD
rs3791044	ST3GAL3	NPC	ABC	rs11420276	Active + Allelic	Active	ADHD
rs7531165	ST3GAL3	NPC	ABC	rs11420276	Active + Allelic	Active	ADHD
rs636547	ST3GAL3	NPC	ABC	rs11420276	Active + Allelic	Active	ADHD
rs10262103	FOXP2	NPC	ABC	rs5886709	High-effect Allelic only	High	ADHD
rs2819333	DPH2	NPC	ABC	rs11420276	Active + Allelic	Active	ADHD
rs12089622	DPH2	NPC	ABC	rs11420276	Active + Allelic	Active	ADHD
rs28505872	SEMA6D	NPC	ABC	rs281324	High-effect Allelic only	High	ADHD
rs34628801	TXNL4B	NPC	ABC	rs212178	Active + Allelic	Active	ADHD
rs2819333	PTPRF	NPC	ABC	rs11420276	Active + Allelic	Active	ADHD
rs12089622	PTPRF	NPC	ABC	rs11420276	Active + Allelic	Active	ADHD
rs636547	PTPRF	NPC	ABC	rs11420276	Active + Allelic	Active	ADHD
rs549845	PTPRF	NPC	ABC	rs11420276	Active + Allelic	Active	ADHD
rs2819333	CCDC24	NPC	ABC	rs11420276	Active + Allelic	Active	ADHD
rs2819333	MED8	NPC	ABC	rs11420276	Active + Allelic	Active	ADHD
rs28505872	FBN1	NPC	ABC	rs281324	High-effect Allelic only	High	ADHD
rs2819333	KLF17	NPC	ABC	rs11420276	Active + Allelic	Active	ADHD
rs2819333	HYI	NPC	ABC	rs11420276	Active + Allelic	Active	ADHD
rs636547	HYI	NPC	ABC	rs11420276	Active + Allelic	Active	ADHD
rs12089622	HYI	NPC	ABC	rs11420276	Active + Allelic	Active	ADHD
rs2819333	TMEM125	NPC	ABC	rs11420276	Active + Allelic	Active	ADHD
rs2819333	FAM183A	NPC	ABC	rs11420276	Active + Allelic	Active	ADHD
rs28505872	SLC24A5	NPC	ABC	rs281324	High-effect Allelic only	High	ADHD
rs2819333	SLC6A9	NPC	ABC	rs11420276	Active + Allelic	Active	ADHD
rs3791044	SLC6A9	NPC	ABC	rs11420276	Active + Allelic	Active	ADHD
rs2819333	SZT2	NPC	ABC	rs11420276	Active + Allelic	Active	ADHD
rs28505872	CTXN2	NPC	ABC	rs281324	High-effect Allelic only	High	ADHD
rs2819333	WDR65	NPC	ABC	rs11420276	Active + Allelic	Active	ADHD
rs34628801	HP	NPC	ABC	rs212178	Active + Allelic	Active	ADHD

### Sheet: summary_counts
metric	value
final_emVars	38
emVars_with_V2G	32
unique_variant_gene_pairs	144
adult_eQTL_pairs	12
fetal_eQTL_pairs	6
singlebrain_eQTL_pairs	54
neuron_ABC_pairs	39
NPC_ABC_pairs	59
