## Supplementary Table 4 for "Systematic Functional Interrogation of Neurodevelopmental Disorder Risk Variants"

### Sheet: Description
Table S4. CROP-seq gRNA design and sequences
Note	Blanks indicate unavailable or inapplicable values.
guide_design_88	emVar and control gRNA designs.
Column	Description
Guide class	emVar, Non-targeting control or Positive control.
Target	Variant identifier or control target name.
Guide number	Guide number within the target.
Chromosome	Target chromosome.
Variant position (bp)	Target variant position: hg19/GRCh37, 1-based bp.
Guide sequence	Targeting sequence, excluding PAM and cloning overlaps.
PAM	Protospacer-adjacent motif; blank or placeholder if unavailable.
5' overlap	5-prime cloning overlap.
3' overlap	3-prime cloning overlap.
Full oligo sequence	5' overlap + Guide sequence + 3' overlap (excluding PAM).

### Sheet: guide_design_88
Guide class	Target	Guide number	Chromosome	Variant position (bp)	Guide sequence	PAM	5' overlap	3' overlap	Full oligo sequence
emVar	rs10230558	1	chr7	114245749	AACCCAAACCTTATCGTCCG	AGG	TGGAAAGGACGAAACACCG	GTTTTAGAGCTAGAAATAGCAAGTTAAAATAAGGC	TGGAAAGGACGAAACACCGAACCCAAACCTTATCGTCCGGTTTTAGAGCTAGAAATAGCAAGTTAAAATAAGGC
emVar	rs10230558	2	chr7	114245749	GATAAGGTTTGGGTTGATCG	AGG	TGGAAAGGACGAAACACCG	GTTTTAGAGCTAGAAATAGCAAGTTAAAATAAGGC	TGGAAAGGACGAAACACCGGATAAGGTTTGGGTTGATCGGTTTTAGAGCTAGAAATAGCAAGTTAAAATAAGGC
emVar	rs10262103	1	chr7	114091844	gacaattaagctaagataga	agg	TGGAAAGGACGAAACACCG	GTTTTAGAGCTAGAAATAGCAAGTTAAAATAAGGC	TGGAAAGGACGAAACACCGgacaattaagctaagatagaGTTTTAGAGCTAGAAATAGCAAGTTAAAATAAGGC
emVar	rs10262103	2	chr7	114091844	aggatgattaagagctagcc	agg	TGGAAAGGACGAAACACCG	GTTTTAGAGCTAGAAATAGCAAGTTAAAATAAGGC	TGGAAAGGACGAAACACCGaggatgattaagagctagccGTTTTAGAGCTAGAAATAGCAAGTTAAAATAAGGC
emVar	rs11210917	1	chr1	44234520	cagagaacttcaaacccaga	ggg	TGGAAAGGACGAAACACCG	GTTTTAGAGCTAGAAATAGCAAGTTAAAATAAGGC	TGGAAAGGACGAAACACCGcagagaacttcaaacccagaGTTTTAGAGCTAGAAATAGCAAGTTAAAATAAGGC
emVar	rs11210917	2	chr1	44234520	aatctccagtgaagccctct	ggg	TGGAAAGGACGAAACACCG	GTTTTAGAGCTAGAAATAGCAAGTTAAAATAAGGC	TGGAAAGGACGAAACACCGaatctccagtgaagccctctGTTTTAGAGCTAGAAATAGCAAGTTAAAATAAGGC
emVar	rs113688544	1	chr1	44151911	agttcgagaccaggaggcag	agg	TGGAAAGGACGAAACACCG	GTTTTAGAGCTAGAAATAGCAAGTTAAAATAAGGC	TGGAAAGGACGAAACACCGagttcgagaccaggaggcagGTTTTAGAGCTAGAAATAGCAAGTTAAAATAAGGC
emVar	rs12089622	1	chr1	44033768	TGGTTTGGGATGgggcctgg	tgg	TGGAAAGGACGAAACACCG	GTTTTAGAGCTAGAAATAGCAAGTTAAAATAAGGC	TGGAAAGGACGAAACACCGTGGTTTGGGATGgggcctggGTTTTAGAGCTAGAAATAGCAAGTTAAAATAAGGC
emVar	rs12089622	2	chr1	44033768	TGGTGGTTTGGGATGgggcc	tgg	TGGAAAGGACGAAACACCG	GTTTTAGAGCTAGAAATAGCAAGTTAAAATAAGGC	TGGAAAGGACGAAACACCGTGGTGGTTTGGGATGgggccGTTTTAGAGCTAGAAATAGCAAGTTAAAATAAGGC
emVar	rs12908208	1	chr15	47796875	Atattaaggcacccgttttg	tgg	TGGAAAGGACGAAACACCG	GTTTTAGAGCTAGAAATAGCAAGTTAAAATAAGGC	TGGAAAGGACGAAACACCGAtattaaggcacccgttttgGTTTTAGAGCTAGAAATAGCAAGTTAAAATAAGGC
emVar	rs12908208	2	chr15	47796875	tctttgatgtgccacaaaac	ggg	TGGAAAGGACGAAACACCG	GTTTTAGAGCTAGAAATAGCAAGTTAAAATAAGGC	TGGAAAGGACGAAACACCGtctttgatgtgccacaaaacGTTTTAGAGCTAGAAATAGCAAGTTAAAATAAGGC
emVar	rs1612378	1	chr15	47813991	AGATTCACggctgggcacgg	tgg	TGGAAAGGACGAAACACCG	GTTTTAGAGCTAGAAATAGCAAGTTAAAATAAGGC	TGGAAAGGACGAAACACCGAGATTCACggctgggcacggGTTTTAGAGCTAGAAATAGCAAGTTAAAATAAGGC
emVar	rs1612378	2	chr15	47813991	TAAAGATTCACggctgggca	cgg	TGGAAAGGACGAAACACCG	GTTTTAGAGCTAGAAATAGCAAGTTAAAATAAGGC	TGGAAAGGACGAAACACCGTAAAGATTCACggctgggcaGTTTTAGAGCTAGAAATAGCAAGTTAAAATAAGGC
emVar	rs1659072	1	chr5	87923770	ttaaaagaATTTCGTGggcc	agg	TGGAAAGGACGAAACACCG	GTTTTAGAGCTAGAAATAGCAAGTTAAAATAAGGC	TGGAAAGGACGAAACACCGttaaaagaATTTCGTGggccGTTTTAGAGCTAGAAATAGCAAGTTAAAATAAGGC
emVar	rs1659072	2	chr5	87923770	ATTTCGTGggccaggagcag	tgg	TGGAAAGGACGAAACACCG	GTTTTAGAGCTAGAAATAGCAAGTTAAAATAAGGC	TGGAAAGGACGAAACACCGATTTCGTGggccaggagcagGTTTTAGAGCTAGAAATAGCAAGTTAAAATAAGGC
emVar	rs17664548	1	chr20	21413795	ATTCTCAAAGTACCATTCGG	CGG	TGGAAAGGACGAAACACCG	GTTTTAGAGCTAGAAATAGCAAGTTAAAATAAGGC	TGGAAAGGACGAAACACCGATTCTCAAAGTACCATTCGGGTTTTAGAGCTAGAAATAGCAAGTTAAAATAAGGC
emVar	rs17664548	2	chr20	21413795	AGCCGAAGAAAGCCGCCGAA	TGG	TGGAAAGGACGAAACACCG	GTTTTAGAGCTAGAAATAGCAAGTTAAAATAAGGC	TGGAAAGGACGAAACACCGAGCCGAAGAAAGCCGCCGAAGTTTTAGAGCTAGAAATAGCAAGTTAAAATAAGGC
emVar	rs1808730	1	chr1	44045528	GTTAAACTGTTgaccgggtg	tgg	TGGAAAGGACGAAACACCG	GTTTTAGAGCTAGAAATAGCAAGTTAAAATAAGGC	TGGAAAGGACGAAACACCGGTTAAACTGTTgaccgggtgGTTTTAGAGCTAGAAATAGCAAGTTAAAATAAGGC
emVar	rs1808730	2	chr1	44045528	AAACTGTTgaccgggtgtgg	tgg	TGGAAAGGACGAAACACCG	GTTTTAGAGCTAGAAATAGCAAGTTAAAATAAGGC	TGGAAAGGACGAAACACCGAAACTGTTgaccgggtgtggGTTTTAGAGCTAGAAATAGCAAGTTAAAATAAGGC
emVar	rs184453	1	chr5	88612609	atctccctaaatttaacaag	agg	TGGAAAGGACGAAACACCG	GTTTTAGAGCTAGAAATAGCAAGTTAAAATAAGGC	TGGAAAGGACGAAACACCGatctccctaaatttaacaagGTTTTAGAGCTAGAAATAGCAAGTTAAAATAAGGC
emVar	rs184453	2	chr5	88612609	tgtgctctctgagtcccaga	agg	TGGAAAGGACGAAACACCG	GTTTTAGAGCTAGAAATAGCAAGTTAAAATAAGGC	TGGAAAGGACGAAACACCGtgtgctctctgagtcccagaGTTTTAGAGCTAGAAATAGCAAGTTAAAATAAGGC
emVar	rs202829	1	chr20	21298446	gtagaattgacagatacgga	ggg	TGGAAAGGACGAAACACCG	GTTTTAGAGCTAGAAATAGCAAGTTAAAATAAGGC	TGGAAAGGACGAAACACCGgtagaattgacagatacggaGTTTTAGAGCTAGAAATAGCAAGTTAAAATAAGGC
emVar	rs202829	2	chr20	21298446	atctgtcaattctacatctg	tgg	TGGAAAGGACGAAACACCG	GTTTTAGAGCTAGAAATAGCAAGTTAAAATAAGGC	TGGAAAGGACGAAACACCGatctgtcaattctacatctgGTTTTAGAGCTAGAAATAGCAAGTTAAAATAAGGC
emVar	rs212178	1	chr16	72578131	acccgctagatgctagccag	agg	TGGAAAGGACGAAACACCG	GTTTTAGAGCTAGAAATAGCAAGTTAAAATAAGGC	TGGAAAGGACGAAACACCGacccgctagatgctagccagGTTTTAGAGCTAGAAATAGCAAGTTAAAATAAGGC
emVar	rs212178	2	chr16	72578131	acctctggctagcatctagc	ggg	TGGAAAGGACGAAACACCG	GTTTTAGAGCTAGAAATAGCAAGTTAAAATAAGGC	TGGAAAGGACGAAACACCGacctctggctagcatctagcGTTTTAGAGCTAGAAATAGCAAGTTAAAATAAGGC
emVar	rs2819333	1	chr1	44014573	GCCCCAGGGAGAGTCAAACT	GGG	TGGAAAGGACGAAACACCG	GTTTTAGAGCTAGAAATAGCAAGTTAAAATAAGGC	TGGAAAGGACGAAACACCGGCCCCAGGGAGAGTCAAACTGTTTTAGAGCTAGAAATAGCAAGTTAAAATAAGGC
emVar	rs2819333	2	chr1	44014573	TGGCCCAGTTTGACTCTCCC	TGG	TGGAAAGGACGAAACACCG	GTTTTAGAGCTAGAAATAGCAAGTTAAAATAAGGC	TGGAAAGGACGAAACACCGTGGCCCAGTTTGACTCTCCCGTTTTAGAGCTAGAAATAGCAAGTTAAAATAAGGC
emVar	rs2842171	1	chr1	44039850	tggtcttgaactccgaacct	cgg	TGGAAAGGACGAAACACCG	GTTTTAGAGCTAGAAATAGCAAGTTAAAATAAGGC	TGGAAAGGACGAAACACCGtggtcttgaactccgaacctGTTTTAGAGCTAGAAATAGCAAGTTAAAATAAGGC
emVar	rs2842171	2	chr1	44039850	aagcatgagtcaccacgcct	ggg	TGGAAAGGACGAAACACCG	GTTTTAGAGCTAGAAATAGCAAGTTAAAATAAGGC	TGGAAAGGACGAAACACCGaagcatgagtcaccacgcctGTTTTAGAGCTAGAAATAGCAAGTTAAAATAAGGC
emVar	rs28505872	1	chr15	47551862	TAGCAACATGTTTATTTGTA	TGG	TGGAAAGGACGAAACACCG	GTTTTAGAGCTAGAAATAGCAAGTTAAAATAAGGC	TGGAAAGGACGAAACACCGTAGCAACATGTTTATTTGTAGTTTTAGAGCTAGAAATAGCAAGTTAAAATAAGGC
emVar	rs28505872	2	chr15	47551862	ATGAActtatatattgctag	agg	TGGAAAGGACGAAACACCG	GTTTTAGAGCTAGAAATAGCAAGTTAAAATAAGGC	TGGAAAGGACGAAACACCGATGAActtatatattgctagGTTTTAGAGCTAGAAATAGCAAGTTAAAATAAGGC
emVar	rs34628801	1	chr16	72300780	cctctATTAAGATCATCAAC	CGG	TGGAAAGGACGAAACACCG	GTTTTAGAGCTAGAAATAGCAAGTTAAAATAAGGC	TGGAAAGGACGAAACACCGcctctATTAAGATCATCAACGTTTTAGAGCTAGAAATAGCAAGTTAAAATAAGGC
emVar	rs34628801	2	chr16	72300780	CCGGTTGATGATCTTAATag	agg	TGGAAAGGACGAAACACCG	GTTTTAGAGCTAGAAATAGCAAGTTAAAATAAGGC	TGGAAAGGACGAAACACCGCCGGTTGATGATCTTAATagGTTTTAGAGCTAGAAATAGCAAGTTAAAATAAGGC
emVar	rs3791044	1	chr1	44219933	gtggtgcagtggcacagtcc	cgg	TGGAAAGGACGAAACACCG	GTTTTAGAGCTAGAAATAGCAAGTTAAAATAAGGC	TGGAAAGGACGAAACACCGgtggtgcagtggcacagtccGTTTTAGAGCTAGAAATAGCAAGTTAAAATAAGGC
emVar	rs3791044	2	chr1	44219933	tcctctgcctcctaggttca	agg	TGGAAAGGACGAAACACCG	GTTTTAGAGCTAGAAATAGCAAGTTAAAATAAGGC	TGGAAAGGACGAAACACCGtcctctgcctcctaggttcaGTTTTAGAGCTAGAAATAGCAAGTTAAAATAAGGC
emVar	rs549845	1	chr1	44076469	gatgacaggggccacacacc	tgg	TGGAAAGGACGAAACACCG	GTTTTAGAGCTAGAAATAGCAAGTTAAAATAAGGC	TGGAAAGGACGAAACACCGgatgacaggggccacacaccGTTTTAGAGCTAGAAATAGCAAGTTAAAATAAGGC
emVar	rs549845	2	chr1	44076469	ggaatgcgatggtacgatct	tgg	TGGAAAGGACGAAACACCG	GTTTTAGAGCTAGAAATAGCAAGTTAAAATAAGGC	TGGAAAGGACGAAACACCGggaatgcgatggtacgatctGTTTTAGAGCTAGAAATAGCAAGTTAAAATAAGGC
emVar	rs6035834	1	chr20	21271585	acaacactgtacgccagcct	ggg	TGGAAAGGACGAAACACCG	GTTTTAGAGCTAGAAATAGCAAGTTAAAATAAGGC	TGGAAAGGACGAAACACCGacaacactgtacgccagcctGTTTTAGAGCTAGAAATAGCAAGTTAAAATAAGGC
emVar	rs6035834	2	chr20	21271585	GCCATACCAAACATGTTTCT	AGG	TGGAAAGGACGAAACACCG	GTTTTAGAGCTAGAAATAGCAAGTTAAAATAAGGC	TGGAAAGGACGAAACACCGGCCATACCAAACATGTTTCTGTTTTAGAGCTAGAAATAGCAAGTTAAAATAAGGC
emVar	rs6047345	1	chr20	21258493	caggtttgaggcactgcacc	tgg	TGGAAAGGACGAAACACCG	GTTTTAGAGCTAGAAATAGCAAGTTAAAATAAGGC	TGGAAAGGACGAAACACCGcaggtttgaggcactgcaccGTTTTAGAGCTAGAAATAGCAAGTTAAAATAAGGC
emVar	rs6047345	2	chr20	21258493	gtgctggaattacaggtttg	agg	TGGAAAGGACGAAACACCG	GTTTTAGAGCTAGAAATAGCAAGTTAAAATAAGGC	TGGAAAGGACGAAACACCGgtgctggaattacaggtttgGTTTTAGAGCTAGAAATAGCAAGTTAAAATAAGGC
emVar	rs6047360	1	chr20	21272087	ACTCCCGAGTCTAGCATCCT	TGG	TGGAAAGGACGAAACACCG	GTTTTAGAGCTAGAAATAGCAAGTTAAAATAAGGC	TGGAAAGGACGAAACACCGACTCCCGAGTCTAGCATCCTGTTTTAGAGCTAGAAATAGCAAGTTAAAATAAGGC
emVar	rs6047360	2	chr20	21272087	CTCTCTGGTTATCTGTAGGG	TGG	TGGAAAGGACGAAACACCG	GTTTTAGAGCTAGAAATAGCAAGTTAAAATAAGGC	TGGAAAGGACGAAACACCGCTCTCTGGTTATCTGTAGGGGTTTTAGAGCTAGAAATAGCAAGTTAAAATAAGGC
emVar	rs6047405	1	chr20	21353915	tgcttatagtgttaaatcat	agg	TGGAAAGGACGAAACACCG	GTTTTAGAGCTAGAAATAGCAAGTTAAAATAAGGC	TGGAAAGGACGAAACACCGtgcttatagtgttaaatcatGTTTTAGAGCTAGAAATAGCAAGTTAAAATAAGGC
emVar	rs6082363	1	chr20	21250843	GCACTGCAGTCAGATAGGTT	TGG	TGGAAAGGACGAAACACCG	GTTTTAGAGCTAGAAATAGCAAGTTAAAATAAGGC	TGGAAAGGACGAAACACCGGCACTGCAGTCAGATAGGTTGTTTTAGAGCTAGAAATAGCAAGTTAAAATAAGGC
emVar	rs6082363	2	chr20	21250843	AGTGTGCACTGCAGTCAGAT	AGG	TGGAAAGGACGAAACACCG	GTTTTAGAGCTAGAAATAGCAAGTTAAAATAAGGC	TGGAAAGGACGAAACACCGAGTGTGCACTGCAGTCAGATGTTTTAGAGCTAGAAATAGCAAGTTAAAATAAGGC
emVar	rs61867294	1	chr10	106569207	ctagccacaagaacaagcct	ggg	TGGAAAGGACGAAACACCG	GTTTTAGAGCTAGAAATAGCAAGTTAAAATAAGGC	TGGAAAGGACGAAACACCGctagccacaagaacaagcctGTTTTAGAGCTAGAAATAGCAAGTTAAAATAAGGC
emVar	rs61867294	2	chr10	106569207	gtagaaacatgcaatgtctc	tgg	TGGAAAGGACGAAACACCG	GTTTTAGAGCTAGAAATAGCAAGTTAAAATAAGGC	TGGAAAGGACGAAACACCGgtagaaacatgcaatgtctcGTTTTAGAGCTAGAAATAGCAAGTTAAAATAAGGC
emVar	rs636547	1	chr1	44106516	tgagcacatacaaggagcca	ggg	TGGAAAGGACGAAACACCG	GTTTTAGAGCTAGAAATAGCAAGTTAAAATAAGGC	TGGAAAGGACGAAACACCGtgagcacatacaaggagccaGTTTTAGAGCTAGAAATAGCAAGTTAAAATAAGGC
emVar	rs636547	2	chr1	44106516	tcaccgctatccctggccct	tgg	TGGAAAGGACGAAACACCG	GTTTTAGAGCTAGAAATAGCAAGTTAAAATAAGGC	TGGAAAGGACGAAACACCGtcaccgctatccctggccctGTTTTAGAGCTAGAAATAGCAAGTTAAAATAAGGC
emVar	rs667676	1	chr1	43616545	aagaggctgagcctcaattg	ggg	TGGAAAGGACGAAACACCG	GTTTTAGAGCTAGAAATAGCAAGTTAAAATAAGGC	TGGAAAGGACGAAACACCGaagaggctgagcctcaattgGTTTTAGAGCTAGAAATAGCAAGTTAAAATAAGGC
emVar	rs667676	2	chr1	43616545	aggctgagcctcaattgggg	tgg	TGGAAAGGACGAAACACCG	GTTTTAGAGCTAGAAATAGCAAGTTAAAATAAGGC	TGGAAAGGACGAAACACCGaggctgagcctcaattggggGTTTTAGAGCTAGAAATAGCAAGTTAAAATAAGGC
emVar	rs6731110	1	chr2	215179277	ctctagtgagtgataagggt	ggg	TGGAAAGGACGAAACACCG	GTTTTAGAGCTAGAAATAGCAAGTTAAAATAAGGC	TGGAAAGGACGAAACACCGctctagtgagtgataagggtGTTTTAGAGCTAGAAATAGCAAGTTAAAATAAGGC
emVar	rs6731110	2	chr2	215179277	accctacagtcagtctctgt	ggg	TGGAAAGGACGAAACACCG	GTTTTAGAGCTAGAAATAGCAAGTTAAAATAAGGC	TGGAAAGGACGAAACACCGaccctacagtcagtctctgtGTTTTAGAGCTAGAAATAGCAAGTTAAAATAAGGC
emVar	rs6827295	1	chr4	31135876	actttggaaggccgaggttg	ggg	TGGAAAGGACGAAACACCG	GTTTTAGAGCTAGAAATAGCAAGTTAAAATAAGGC	TGGAAAGGACGAAACACCGactttggaaggccgaggttgGTTTTAGAGCTAGAAATAGCAAGTTAAAATAAGGC
emVar	rs7085496	1	chr10	106699212	ACTGTCATAAGAGGAGCCAC	GGG	TGGAAAGGACGAAACACCG	GTTTTAGAGCTAGAAATAGCAAGTTAAAATAAGGC	TGGAAAGGACGAAACACCGACTGTCATAAGAGGAGCCACGTTTTAGAGCTAGAAATAGCAAGTTAAAATAAGGC
emVar	rs7085496	2	chr10	106699212	CACTCCAGAGTGAATTCCCG	TGG	TGGAAAGGACGAAACACCG	GTTTTAGAGCTAGAAATAGCAAGTTAAAATAAGGC	TGGAAAGGACGAAACACCGCACTCCAGAGTGAATTCCCGGTTTTAGAGCTAGAAATAGCAAGTTAAAATAAGGC
emVar	rs726024	1	chr20	21267351	tccagagtagctggcataat	agg	TGGAAAGGACGAAACACCG	GTTTTAGAGCTAGAAATAGCAAGTTAAAATAAGGC	TGGAAAGGACGAAACACCGtccagagtagctggcataatGTTTTAGAGCTAGAAATAGCAAGTTAAAATAAGGC
emVar	rs726024	2	chr20	21267351	acctattatgccagctactc	tgg	TGGAAAGGACGAAACACCG	GTTTTAGAGCTAGAAATAGCAAGTTAAAATAAGGC	TGGAAAGGACGAAACACCGacctattatgccagctactcGTTTTAGAGCTAGAAATAGCAAGTTAAAATAAGGC
emVar	rs726025	1	chr20	21267360	acactactccactgcaccct	ggg	TGGAAAGGACGAAACACCG	GTTTTAGAGCTAGAAATAGCAAGTTAAAATAAGGC	TGGAAAGGACGAAACACCGacactactccactgcaccctGTTTTAGAGCTAGAAATAGCAAGTTAAAATAAGGC
emVar	rs726025	2	chr20	21267360	ATCAACAGCTTCTCCTCTCC	TGG	TGGAAAGGACGAAACACCG	GTTTTAGAGCTAGAAATAGCAAGTTAAAATAAGGC	TGGAAAGGACGAAACACCGATCAACAGCTTCTCCTCTCCGTTTTAGAGCTAGAAATAGCAAGTTAAAATAAGGC
emVar	rs7531165	1	chr1	44237247	AGTCACCCagccgggcgcgg	tgg	TGGAAAGGACGAAACACCG	GTTTTAGAGCTAGAAATAGCAAGTTAAAATAAGGC	TGGAAAGGACGAAACACCGAGTCACCCagccgggcgcggGTTTTAGAGCTAGAAATAGCAAGTTAAAATAAGGC
emVar	rs7531165	2	chr1	44237247	cccggctGGGTGACTTCTTT	TGG	TGGAAAGGACGAAACACCG	GTTTTAGAGCTAGAAATAGCAAGTTAAAATAAGGC	TGGAAAGGACGAAACACCGcccggctGGGTGACTTCTTTGTTTTAGAGCTAGAAATAGCAAGTTAAAATAAGGC
emVar	rs7630795	1	chr3	20703509	aattagccgggcgggcgttg	tgg	TGGAAAGGACGAAACACCG	GTTTTAGAGCTAGAAATAGCAAGTTAAAATAAGGC	TGGAAAGGACGAAACACCGaattagccgggcgggcgttgGTTTTAGAGCTAGAAATAGCAAGTTAAAATAAGGC
emVar	rs7630795	2	chr3	20703509	cgcccaccacaacgcccgcc	cgg	TGGAAAGGACGAAACACCG	GTTTTAGAGCTAGAAATAGCAAGTTAAAATAAGGC	TGGAAAGGACGAAACACCGcgcccaccacaacgcccgccGTTTTAGAGCTAGAAATAGCAAGTTAAAATAAGGC
emVar	rs790729	1	chr10	105049920	tacgactgaacctgtaaccc	agg	TGGAAAGGACGAAACACCG	GTTTTAGAGCTAGAAATAGCAAGTTAAAATAAGGC	TGGAAAGGACGAAACACCGtacgactgaacctgtaacccGTTTTAGAGCTAGAAATAGCAAGTTAAAATAAGGC
emVar	rs790729	2	chr10	105049920	atgcttactacctgggttac	agg	TGGAAAGGACGAAACACCG	GTTTTAGAGCTAGAAATAGCAAGTTAAAATAAGGC	TGGAAAGGACGAAACACCGatgcttactacctgggttacGTTTTAGAGCTAGAAATAGCAAGTTAAAATAAGGC
emVar	rs8027136	1	chr15	47839785	CTCCTGTTTCTATGCTATAT	TGG	TGGAAAGGACGAAACACCG	GTTTTAGAGCTAGAAATAGCAAGTTAAAATAAGGC	TGGAAAGGACGAAACACCGCTCCTGTTTCTATGCTATATGTTTTAGAGCTAGAAATAGCAAGTTAAAATAAGGC
emVar	rs8027136	2	chr15	47839785	GGGACTTACCAAATGCTGAA	AGG	TGGAAAGGACGAAACACCG	GTTTTAGAGCTAGAAATAGCAAGTTAAAATAAGGC	TGGAAAGGACGAAACACCGGGGACTTACCAAATGCTGAAGTTTTAGAGCTAGAAATAGCAAGTTAAAATAAGGC
Non-targeting control	GFP	1	GFP	NA	accaggatgggcaccacccg	-	TGGAAAGGACGAAACACCG	GTTTTAGAGCTAGAAATAGCAAGTTAAAATAAGGC	TGGAAAGGACGAAACACCGaccaggatgggcaccacccgGTTTTAGAGCTAGAAATAGCAAGTTAAAATAAGGC
Non-targeting control	NT	2	NT	NA	gtacctagaatgccgcctag	-	TGGAAAGGACGAAACACCG	GTTTTAGAGCTAGAAATAGCAAGTTAAAATAAGGC	TGGAAAGGACGAAACACCGgtacctagaatgccgcctagGTTTTAGAGCTAGAAATAGCAAGTTAAAATAAGGC
Non-targeting control	NT	3	NT	NA	gttaaggtaagacagggtgg	-	TGGAAAGGACGAAACACCG	GTTTTAGAGCTAGAAATAGCAAGTTAAAATAAGGC	TGGAAAGGACGAAACACCGgttaaggtaagacagggtggGTTTTAGAGCTAGAAATAGCAAGTTAAAATAAGGC
Non-targeting control	NT	4	NT	NA	gctggtgcccgccggagtcc	-	TGGAAAGGACGAAACACCG	GTTTTAGAGCTAGAAATAGCAAGTTAAAATAAGGC	TGGAAAGGACGAAACACCGgctggtgcccgccggagtccGTTTTAGAGCTAGAAATAGCAAGTTAAAATAAGGC
Non-targeting control	NT	5	NT	NA	gtcgctccccgttgtcgggg	-	TGGAAAGGACGAAACACCG	GTTTTAGAGCTAGAAATAGCAAGTTAAAATAAGGC	TGGAAAGGACGAAACACCGgtcgctccccgttgtcggggGTTTTAGAGCTAGAAATAGCAAGTTAAAATAAGGC
Non-targeting control	NT	6	NT	NA	ggcgtgtagaaagctgacca	-	TGGAAAGGACGAAACACCG	GTTTTAGAGCTAGAAATAGCAAGTTAAAATAAGGC	TGGAAAGGACGAAACACCGggcgtgtagaaagctgaccaGTTTTAGAGCTAGAAATAGCAAGTTAAAATAAGGC
Non-targeting control	NT	7	NT	NA	gatgtctgatgactcgctga	-	TGGAAAGGACGAAACACCG	GTTTTAGAGCTAGAAATAGCAAGTTAAAATAAGGC	TGGAAAGGACGAAACACCGgatgtctgatgactcgctgaGTTTTAGAGCTAGAAATAGCAAGTTAAAATAAGGC
Non-targeting control	NT	8	NT	NA	gtaacttcaacacgtgagca	-	TGGAAAGGACGAAACACCG	GTTTTAGAGCTAGAAATAGCAAGTTAAAATAAGGC	TGGAAAGGACGAAACACCGgtaacttcaacacgtgagcaGTTTTAGAGCTAGAAATAGCAAGTTAAAATAAGGC
Non-targeting control	NT	9	NT	NA	gttcagtaatcactacctcg	-	TGGAAAGGACGAAACACCG	GTTTTAGAGCTAGAAATAGCAAGTTAAAATAAGGC	TGGAAAGGACGAAACACCGgttcagtaatcactacctcgGTTTTAGAGCTAGAAATAGCAAGTTAAAATAAGGC
Non-targeting control	NT	10	NT	NA	gttacaggagtggttcactg	-	TGGAAAGGACGAAACACCG	GTTTTAGAGCTAGAAATAGCAAGTTAAAATAAGGC	TGGAAAGGACGAAACACCGgttacaggagtggttcactgGTTTTAGAGCTAGAAATAGCAAGTTAAAATAAGGC
Positive control	CALB2	1	chr16	NA	GCTCGGCCCGGACTCCTAGA		TGGAAAGGACGAAACACCG	GTTTTAGAGCTAGAAATAGCAAGTTAAAATAAGGC	TGGAAAGGACGAAACACCGGCTCGGCCCGGACTCCTAGAGTTTTAGAGCTAGAAATAGCAAGTTAAAATAAGGC
Positive control	CALB2	2	chr16	NA	GAGCGTATATAAGGGCAGCG		TGGAAAGGACGAAACACCG	GTTTTAGAGCTAGAAATAGCAAGTTAAAATAAGGC	TGGAAAGGACGAAACACCGGAGCGTATATAAGGGCAGCGGTTTTAGAGCTAGAAATAGCAAGTTAAAATAAGGC
Positive control	CALB2	3	chr16	NA	CGCTGCCCTTATATACGCTC		TGGAAAGGACGAAACACCG	GTTTTAGAGCTAGAAATAGCAAGTTAAAATAAGGC	TGGAAAGGACGAAACACCGCGCTGCCCTTATATACGCTCGTTTTAGAGCTAGAAATAGCAAGTTAAAATAAGGC
Positive control	MEF2C	1	chr5	NA	TAAGAAAGGAAAATATCCCA		TGGAAAGGACGAAACACCG	GTTTTAGAGCTAGAAATAGCAAGTTAAAATAAGGC	TGGAAAGGACGAAACACCGTAAGAAAGGAAAATATCCCAGTTTTAGAGCTAGAAATAGCAAGTTAAAATAAGGC
Positive control	MEF2C	2	chr5	NA	GAACGTAACAGACAGGTGAG		TGGAAAGGACGAAACACCG	GTTTTAGAGCTAGAAATAGCAAGTTAAAATAAGGC	TGGAAAGGACGAAACACCGGAACGTAACAGACAGGTGAGGTTTTAGAGCTAGAAATAGCAAGTTAAAATAAGGC
Positive control	MEF2C	3	chr5	NA	ATAGCAGCCCGAAGATGTCT		TGGAAAGGACGAAACACCG	GTTTTAGAGCTAGAAATAGCAAGTTAAAATAAGGC	TGGAAAGGACGAAACACCGATAGCAGCCCGAAGATGTCTGTTTTAGAGCTAGAAATAGCAAGTTAAAATAAGGC
Positive control	FOXP2	1	chr7	NA	ATGGTAAGCTTGTCCTAATA		TGGAAAGGACGAAACACCG	GTTTTAGAGCTAGAAATAGCAAGTTAAAATAAGGC	TGGAAAGGACGAAACACCGATGGTAAGCTTGTCCTAATAGTTTTAGAGCTAGAAATAGCAAGTTAAAATAAGGC
Positive control	FOXP2	2	chr7	NA	TCTTTGGTGTGCAACGTGAG		TGGAAAGGACGAAACACCG	GTTTTAGAGCTAGAAATAGCAAGTTAAAATAAGGC	TGGAAAGGACGAAACACCGTCTTTGGTGTGCAACGTGAGGTTTTAGAGCTAGAAATAGCAAGTTAAAATAAGGC
Positive control	FOXP2	3	chr7	NA	TGCAACGTGAGGGGTGACAA		TGGAAAGGACGAAACACCG	GTTTTAGAGCTAGAAATAGCAAGTTAAAATAAGGC	TGGAAAGGACGAAACACCGTGCAACGTGAGGGGTGACAAGTTTTAGAGCTAGAAATAGCAAGTTAAAATAAGGC
