## Supplementary Table 10 for "Systematic Functional Interrogation of Neurodevelopmental Disorder Risk Variants"

### Sheet: Description
Table S10. MPRA and CROP-seq primer sequences
Primer name	Primer identifier used in the Methods.
Full sequence (5′–3′)	Complete primer sequence written 5′–3′, including adapters and any degenerate bases. [INDEX] denotes the sample index sequence. Blank cells indicate sequences not yet entered.
Application	Experimental step for which the primer was used.
Methods section	Methods subsection describing the primer.

### Sheet: primer_sequences
Primer name	Full sequence (5′–3′)	Application	Methods section
MPRA-chip-primer-F	ATTACCATGTTATCGGGCGA	Initial oligonucleotide amplification	MPRA library construction
MPRA-chip-primer-R	ATCTAAACCACGACCTCAGG	Initial oligonucleotide amplification	MPRA library construction
MPRA-bc-primer-F	ATTACCATGTTATCGGGCGA	Barcode incorporation	MPRA library construction
MPRA-bc-primer-R	AGTCGACTAGTNNNNNNNNNNNNNNNNNNNNTCTAGAATCTAAACCACGACCTCAGG	Barcode incorporation	MPRA library construction
BC_Map_P5_R	AATGATACGGCGACCACCGAGATCTACACGTAACCACCCTGATCGACGG	Variant–barcode mapping library PCR	MPRA library construction
BC_Map_P7_F_Ind_#	CAAGCAGAAGACGGCATACGAGAT[INDEX]TCGGCAGTTGGGAAGAGCATAGTCG	Indexed variant–barcode mapping library PCR	MPRA library construction
BC_Map_R1seq	GTAACCACCCTGATCGACGGGGAGTGTACTAGT	Custom mapping Read 1 sequencing	MPRA library construction
BC_Map_R2seq	TCGGCAGTTGGGAAGAGCATAGTCGTAGAGCACGCGT	Custom mapping Read 2 sequencing	MPRA library construction
BC_Map_Index	CGACTATGCTCTTCCCAACTGCCGA	Custom mapping index sequencing	MPRA library construction
Lib_Hand_RT	ATGCTCTTCCCAACTGCCGACGGGGAGTGTACTAGT	Reporter RNA reverse transcription	MPRA RNA/DNA library preparation
Lib_Hand	ATGCTCTTCCCAACTGCCGA	Initial cDNA and DNA amplification	MPRA RNA/DNA library preparation
Lib_seq_Luc_R	TACAACCGCCAAGAAGCTGC	Initial cDNA and DNA amplification	MPRA RNA/DNA library preparation
P5_seq_Luc_F	AATGATACGGCGACCACCGAGATCTACACTACAACCGCCAAGAAGCTGC	Sequencing adapter incorporation	MPRA RNA/DNA library preparation
P7_Ind_#_Han	CAAGCAGAAGACGGCATACGAGAT[INDEX]GCGTGCTCTACGACTATGCTCTTCCCAACTGCCGA	Sample index and adapter incorporation	MPRA RNA/DNA library preparation
R1_seq	CCAAGAAGGGCGGCAAGATCGCCGTGTAATAATTCTAGA	Custom barcode Read 1 sequencing	MPRA RNA/DNA library preparation
Index_seq	TCGGCAGTTGGGAAGAGCATAGTCGTAGAGCACGC	Custom index sequencing	MPRA RNA/DNA library preparation
LibQC_i5	AATGATACGGCGACCACCGAGATCTACACACACTCTTTCCCTACACGACGCTCTTCCGATCTCTTGTGGAAAGGACGAAACACCG	Plasmid library representation QC PCR	CROP-seq library quality control
LibQC_i7	CAAGCAGAAGACGGCATACGAGAT[INDEX]GTGACTGGAGTTCAGACGTGTGCTCTTCCGATCGTGTCTCAAGATCTAGTTACGCCAAGC	Indexed plasmid library representation QC PCR	CROP-seq library quality control
GuideEnrich_1	CTACACGACGCTCTTCCGATCT	gRNA enrichment PCR1	Single-cell gRNA enrichment
GuideEnrich_2	TTGTGGAAAGGACGAAACACCG	gRNA enrichment PCR1	Single-cell gRNA enrichment
GuideEnrich_3	AATGATACGGCGACCACCGAGATCTACAC[INDEX]ACACTCTTTCCCTACACGACGCTCTTCCGATCT	gRNA enrichment PCR2	Single-cell gRNA enrichment
GuideEnrich_4	CAAGCAGAAGACGGCATACGAGAT[INDEX]GTGACTGGAGTTCAGACGTGTGCTCTTCCGATCTTTGTGGAAAGGACGAAACACCG	gRNA enrichment PCR2	Single-cell gRNA enrichment
